# Allele-specific open chromatin analysis revealed allelic bias of alcohol-induced gene expression in human microglia

**DOI:** 10.64898/2026.11.23.768544

**Authors:** Xindi Li, Nicholas C. Green, Jaime S. Messenger, Shreeya Govande, Henri D Noel, Tanya Soumine, Yue Wang, Jubao Duan, Yunlong Liu, Dongbing Lai, Ronald P. Hart, Zhiping P. Pang

**Author notes:** Co-corresponding authors Dongbing Lai, Ronald P. Hart, Zhiping P. Pang.

## Abstract

Alcohol use disorder (AUD) is a polygenic disorder. Most AUD-associated variants identified by genome-wide association studies (GWAS) are located in non-coding regions, making it challenging to determine which variants are functional and how they contribute to disease-relevant cellular phenotypes. Here, we integrated microglia-specific allele-specific open chromatin (ASoC) mapping, GWAS, eQTLs, differentially expressed genes identified from postmortem human microglia and iPSC-derived microglial-like cells, and chromatin accessibility (ATAC-seq) data from postmortem microglia to prioritize regulatory variants, followed by functional validation using multiple assays. We identified a panel of AUD-associated non-coding variants, particularly rs7307261, as a candidate functional variant that showed regulatory potential. The minor allele (A) of rs7307261 showed higher predicted similarity to binding motifs for E26 transformation-specific (ETS)-family transcription factors, including FLI1 and ELF2, than the G allele. The A allele was also associated with increased *CD163* expression in AUD postmortem microglia and in iPSC-derived microglial-like cells after ethanol exposure. Notably, the ethanol-induced *CD163* expression was abolished by knocking out rs7307261 or converting rs7307261 A/A to G/G, accompanied by changes in ethanol-induced microglial phagocytic function. Together, our study provides a framework for translating AUD genetic associations into context-specific functional mechanisms by linking non-coding risk variants to target genes and ethanol-induced cellular phenotypes.
