## Supplementary material for "Allele-specific open chromatin analysis revealed allelic bias of alcohol-induced gene expression in human microglia": supplemetal table3

### Sheet: sheet1
									GWAS						eqtl			Postmortem microglia DEG				ipsc-microglia DEG
SNP	Chr	Position	gene_id	gene	Allele1	Allele2	EA	EAF	SampleSize	Effect	SE	P	Direction	File	slope	slope_se	P2	baseMean	log2FoldChange	lfcSE	P3	logFC	AveExpr	t	P4
rs4290970	5	61602661	ENSG00000068796	KIF2A	T	C	T	0.3466	546450	-0.00970831	0.00201	1.368e-06	-----+-+++-?+--+-+-+?+	Trans	10.6171	4.35549	0.0162881	231.054	-0.0465578	0.0263625	0.0220384	-0.148056	4.88212	-2.11562	0.0441964
rs79511994	1	11968394	ENSG00000048707	VPS13D	T	C	T	0.8365	531035	-0.00799729	0.00262378	0.002306	-----++-????-?--+---+-	Trans	-62.5805	23.5575	0.00899782	464.027	0.0519254	0.0365172	0.0165754	0.236233	5.5106	3.59838	0.0013319
rs2280117	22	20306993	ENSG00000244486	SCARF2	T	C	T	0.4605	309377	-0.00719241	0.0025505	0.004804	---??-+	Males	-0.63376	0.274794	0.0228537	2.02888	0.0290183	0.0751458	0.0431011	0.870658	0.599237	5.26825	1.69889e-05
rs10790766	11	125757917	ENSG00000149547	EI24	T	C	T	0.706221	30023.3	0.00952346	0.00352825	0.007	+	AUD_LA	2.53259	1.26738	0.0480039	46.1264	0.0472135	0.0346187	0.0276464	0.165893	6.13416	4.0544	0.000410715
rs11558171	16	58768129	ENSG00000103042	SLC38A7	A	C	A	0.1355	234640	-0.0113323	0.00426506	0.007892	?----+---+?	PAU_EUR	-2.96845	1.4022	0.0363785	33.3733	0.0567896	0.0366481	0.0098828	0.146418	6.72744	2.15532	0.0406523
rs11769256	7	150725972	ENSG00000002933	TMEM176A	T	C	T	0.1869	78066.1	0.0170407	0.00649169	0.008653	?++++++	Males	3.99271	1.75701	0.0248856	10.8824	0.0477315	0.0981636	0.0142595	0.195389	7.57516	2.92283	0.00712715
rs56684609	10	105881171	ENSG00000107957	SH3PXD2A	A	T	A	0.1414	315185	0.0092429	0.00361474	0.01054	+++++-+	Males	19.877	9.41372	0.0368583	181.248	0.0475918	0.0437912	0.0210196	0.623208	6.48331	11.2038	2.09403e-11
rs114541967	9	94712731	ENSG00000169071	ROR2	A	T	A	0.9033	315185	-0.0108371	0.00426156	0.011	----++-	Males	-32.8646	10.0443	0.00140395	21.9818	0.0507822	0.128601	0.0100113	0.519896	4.10086	6.49098	7.3045e-07
rs3810367	19	4342847	ENSG00000141985	SH3GL1	T	G	T	0.6258	78066.1	-0.0132517	0.00522957	0.01127	?---+--	Males	-6.74829	2.42343	0.0062526	74.6272	0.0567883	0.03829	0.00986912	0.176915	6.85931	2.70235	0.0120114
rs1149484	16	3355264	ENSG00000059122	FLYWCH1	T	C	T	0.6604	73727.2	-0.0137029	0.00549877	0.0127	?--+-?+	Males	-5.80175	2.23504	0.0106455	60.8232	0.0502154	0.0408109	0.0180333	0.335294	5.83931	4.7927	5.92232e-05
rs62392851	5	178157019	ENSG00000050767	COL23A1	T	C	T	0.7031	331777	-0.006521	0.00268685	0.01523	--++--???	AUD_EUR	-6.16766	1.73256	0.000537387	6.88452	0.199895	0.243448	0.000634402	1.52682	3.9189	13.0809	6.87229e-13
rs9983409	21	32931422	ENSG00000156299	TIAM1	C	G	C	0.1988	4565.3	0.063496	0.0262055	0.01538	?++++	AUD_EAS	-40.5073	19.6077	0.0410472	712.538	-0.0445607	0.0351927	0.0359145	-0.266767	5.55989	-2.74296	0.010923
rs77100497	5	178157540	ENSG00000050767	COL23A1	T	C	T	0.2943	331774	0.00642186	0.00269373	0.01713	++--++???	AUD_EUR	3.91317	1.07616	0.000412661	6.88452	0.199895	0.243448	0.000634402	1.52682	3.9189	13.0809	6.87229e-13
rs76563149	5	178157573	ENSG00000050767	COL23A1	T	G	T	0.2943	331774	0.00641648	0.00269373	0.01721	+++-++???	AUD_EUR	3.31063	1.02503	0.00160844	6.88452	0.199895	0.243448	0.000634402	1.52682	3.9189	13.0809	6.87229e-13
rs148525094	5	178157545	ENSG00000050767	COL23A1	T	G	T	0.2943	331774	0.00641378	0.00269373	0.01726	++--++???	AUD_EUR	3.6108	1.05846	0.00088809	6.88452	0.199895	0.243448	0.000634402	1.52682	3.9189	13.0809	6.87229e-13
rs1868603	3	44690512	ENSG00000163814	CDCP1	C	G	C	0.1306	315185	0.00889971	0.00373781	0.01727	++-++--	Males	12.1893	4.26752	0.00507347	35.2925	0.0483609	0.0641932	0.0151768	0.275825	5.98729	4.16856	0.000304936
rs62392853	5	178157120	ENSG00000050767	COL23A1	T	C	T	0.2983	331777	0.00638605	0.00268322	0.01731	++--++???	AUD_EUR	7.37763	1.87444	0.000141147	6.88452	0.199895	0.243448	0.000634402	1.52682	3.9189	13.0809	6.87229e-13
rs62392852	5	178157115	ENSG00000050767	COL23A1	T	C	T	0.7017	331777	-0.00636995	0.00268322	0.01759	--++--???	AUD_EUR	-5.62405	1.73423	0.00154172	6.88452	0.199895	0.243448	0.000634402	1.52682	3.9189	13.0809	6.87229e-13
rs75617632	5	178157550	ENSG00000050767	COL23A1	T	C	T	0.2943	331774	0.00638415	0.00269373	0.01779	++--++???	AUD_EUR	3.66532	1.05085	0.000686614	6.88452	0.199895	0.243448	0.000634402	1.52682	3.9189	13.0809	6.87229e-13
rs9616080	22	47018166	ENSG00000075240	GRAMD4	T	C	T	0.2465	348088	0.00658519	0.00278091	0.0179	+++--++++	AUD_EUR	11.716	3.7564	0.00228527	49.5357	0.0454747	0.050254	0.0214322	0.349297	8.0422	4.79847	5.83302e-05
rs8126001	20	62711459	ENSG00000101152	DNAJC5	T	C	T	0.4595	587515	0.00427422	0.00185111	0.02093	+++?++-+???++?++??++--	Trans	12.8042	6.31959	0.0450273	237.957	0.0524538	0.034461	0.0157794	0.114976	8.15577	2.54614	0.0172168
rs3766383	1	161008572	ENSG00000143226	FCGR2A	A	C	A	0.1541	250323	0.00896406	0.00391444	0.02203	?+++-+---++?--??++--?-	Trans	73.6245	25.0961	0.00403148	164.915	0.0761605	0.138511	0.00501939	0.478135	9.6522	5.28891	1.60944e-05
rs3769126	2	26992070	ENSG00000213699	SLC35F6	T	C	T	0.3691	646339	-0.00414286	0.00182264	0.02305	--+------+-++--++-----	Trans	-3.05321	1.09854	0.00634824	16.9729	0.0466957	0.0483688	0.0202821	0.33908	6.90519	7.01811	1.96913e-07
rs3757230	6	109704442	ENSG00000155085	AK9	T	C	T	0.5692	251094	-0.00643167	0.00284966	0.024	?--++++--+??+??--+--?-	Trans	8.16449	3.18289	0.0115784	104.035	-0.169289	0.0879362	2.40648e-05	-0.355101	1.4206	-2.07347	0.0482583
rs3757231	6	109704451	ENSG00000155085	AK9	A	C	A	0.5692	251094	-0.00640603	0.00284966	0.02457	?--++++--+??+??--+--?-	Trans	8.13771	3.21933	0.0128124	104.035	-0.169289	0.0879362	2.40648e-05	-0.355101	1.4206	-2.07347	0.0482583
rs6579765	5	149379897	ENSG00000113716	HMGXB3	A	G	A	0.8891	502271	-0.00713328	0.00317741	0.0248	--++---+-+-	PAU_EUR	-14.3079	5.57672	0.0115617	88.2238	0.0678089	0.0513102	0.00364376	0.127496	6.34295	2.50514	0.0188953
rs939537	17	72830432	ENSG00000125447	GGA3	A	G	A	0.3605	7086.7	-0.0392427	0.0174878	0.02485	-+--+	AUD_EAS	8.47289	3.73981	0.0253158	85.8257	-0.046115	0.0296437	0.0290881	-0.164424	6.34506	-3.02735	0.0055368
rs114709597	1	9352704	ENSG00000142583	SLC2A5	C	G	C	0.7937	112706	-0.0116437	0.00520505	0.02528	---+-?-	Females	-104.616	31.9865	0.00141014	330.49	0.0788206	0.111232	0.00403666	0.507619	2.33036	3.36284	0.00241692
rs17660212	16	2918292	ENSG00000059122	FLYWCH1	A	G	A	0.608	78066.1	-0.0115339	0.00518376	0.02609	?--+---	Males	-4.62158	2.07504	0.0278454	60.8232	0.0502154	0.0408109	0.0180333	0.335294	5.83931	4.7927	5.92232e-05
rs2173651	12	117525253	ENSG00000135108	FBXO21	T	C	T	0.486	244301	-0.00627993	0.00286232	0.02826	?-+---+-+-+?-+?--?-+??	Trans	-8.1622	3.70526	0.0295637	129.23	0.0493179	0.0325045	0.0219465	0.2173	4.92298	4.59542	9.95136e-05
rs1326199	10	91597627	ENSG00000232229	LINC00865	C	G	C	0.8582	516152	0.00614497	0.00282138	0.02943	++-+++++-++?++?---+??-	Trans	-6.19945	2.95042	0.0377692	22.2985	-0.0338358	0.0579327	0.0417913	-0.631862	0.101165	-4.08714	0.000377131
rs10876394	12	53400178	ENSG00000139626	ITGB7	T	C	T	0.8066	7086.7	0.046219	0.0212599	0.0297	++++-	AUD_EAS	-2.29133	0.865136	0.00920051	3.18381	-0.0264844	0.0794109	0.0456028	-0.425192	2.67647	-2.97785	0.00624252
rs3026433	12	110719192	ENSG00000174456	C12orf76	C	G	C	0.9845	5020.1	-0.174021	0.0807522	0.03119	-?--?	AUD_EAS	11.0041	4.51787	0.0163721	113.621	-0.0521695	0.0434747	0.0142977	-0.371275	3.12487	-3.58334	0.00138396
rs1170445	16	68573064	ENSG00000039068	CDH1	T	G	T	0.765	101132	0.0112275	0.00524406	0.03228	?+++++-	Females	-1.65755	0.790598	0.0381852	8.41382	-0.0397288	0.0773549	0.0234514	-1.64277	-1.01006	-4.51691	0.000122332
rs1170443	16	68573295	ENSG00000039068	CDH1	C	G	C	0.765	101132	0.0112223	0.00524406	0.03235	?+++++-	Females	-1.63089	0.813376	0.0472617	8.41382	-0.0397288	0.0773549	0.0234514	-1.64277	-1.01006	-4.51691	0.000122332
rs1170444	16	68573287	ENSG00000039068	CDH1	T	C	T	0.235	101132	-0.0111646	0.00524406	0.03324	?-----+	Females	1.69324	0.81572	0.0401071	8.41382	-0.0397288	0.0773549	0.0234514	-1.64277	-1.01006	-4.51691	0.000122332
rs71611460	5	178157756	ENSG00000050767	COL23A1	A	G	A	0.7125	315185	-0.00571873	0.00278284	0.03992	-+-+--+	Males	-2.88584	0.969833	0.00355334	6.88452	0.199895	0.243448	0.000634402	1.52682	3.9189	13.0809	6.87229e-13
rs7307261	12	8123306	ENSG00000177575	CD163	A	G	A	0.6847	64208.6	0.0123056	0.00600568	0.04049	?++???---	AUD_EUR	138.014	66.8423	0.0411549	252.302	1.41988	0.252431	3.99041e-10	0.331643	10.1044	5.15107	2.30948e-05
rs4807000	19	4831878	ENSG00000141985	SH3GL1	A	G	A	0.2167	105306	0.0107785	0.00528878	0.04159	+++	AUD_AFR	6.24163	2.74239	0.0246661	74.6272	0.0567883	0.03829	0.00986912	0.176915	6.85931	2.70235	0.0120114
rs2281825	14	103800314	ENSG00000185215	TNFAIP2	A	C	A	0.8837	249921	-0.00896524	0.00441203	0.0421	?-+---+-+-+?-??+++++?-	Trans	-19.2766	8.72091	0.0290234	81.2632	0.0467398	0.0736179	0.0161496	0.603082	8.61087	6.40869	8.98859e-07
rs3746342	20	62289588	ENSG00000130589	HELZ2	A	C	A	0.1013	99599.7	0.0150741	0.00742566	0.04232	?+--+-?	Females	2.23037	0.835386	0.00866714	3.43282	0.0386541	0.0912041	0.0220779	0.464347	5.10536	2.46224	0.020813
rs3746342	20	62289588	ENSG00000280213	UCKL1-AS1	A	C	A	0.1013	99599.7	0.0150741	0.00742566	0.04232	?+--+-?	Females	1.87867	0.937669	0.047429	4.62366	0.0311641	0.061207	0.047025	0.713808	-0.775832	2.90207	0.00749096
rs56038529	17	73760626	ENSG00000125454	SLC25A19	T	C	T	0.8806	642167	-0.00550781	0.00272125	0.04295	--+--++++++-++--+++-?-	Trans	-15.0627	5.74459	0.00990171	27.1879	0.0347761	0.0578469	0.0393114	0.540392	5.46469	6.52985	6.62427e-07
rs62392854	5	178157177	ENSG00000050767	COL23A1	T	C	T	0.2871	315185	0.00559583	0.00278399	0.04447	+-+-++-	Males	3.58344	1.3886	0.0110985	6.88452	0.199895	0.243448	0.000634402	1.52682	3.9189	13.0809	6.87229e-13
rs584368	11	87965221	ENSG00000123892	RAB38	T	C	T	0.8551	5850	-0.0525628	0.0262551	0.04532	?--	AUD_AFR	-11.081	2.54259	2.83339e-05	15.67	0.100786	0.154173	0.00270004	0.148304	5.40303	2.43455	0.022144
rs12939559	17	19366619	ENSG00000142494	SLC47A1	A	T	A	0.479	7086.7	0.0334341	0.0168095	0.04667	+-+++	AUD_EAS	7.42654	3.07276	0.0171982	48.057	0.0574312	0.0775535	0.00879521	0.93929	3.7032	6.62254	5.25053e-07
rs60461814	20	62887012	ENSG00000101152	DNAJC5	T	C	T	0.1786	87590.9	-0.0123507	0.00623775	0.04775	?-?--?-	Females	-19.7338	7.79452	0.0126755	237.957	0.0524538	0.034461	0.0157794	0.114976	8.15577	2.54614	0.0172168
rs66947564	5	178157809	ENSG00000050767	COL23A1	A	C	A	0.2869	315185	0.00549953	0.00278457	0.0483	+-+-++-	Males	3.12287	0.956144	0.00143085	6.88452	0.199895	0.243448	0.000634402	1.52682	3.9189	13.0809	6.87229e-13
rs6575734	14	100035257	ENSG00000196405	EVL	T	C	T	0.4308	275773	0.00533773	0.00271917	0.04961	?+-++-+--++?+?++-++-?-	Trans	-40.5197	19.4204	0.0391099	543.192	-0.0466151	0.0314064	0.0290735	-0.444792	8.10768	-6.731	4.00521e-07
